# Modeling the Neurocognitive Dynamics of Language across the Lifespan

**DOI:** 10.1101/2023.07.04.547510

**Authors:** C. Guichet, S. Banjac, S. Achard, M. Mermillod, M. Baciu

## Abstract

Healthy aging is associated with a heterogeneous decline across cognitive functions, typically observed between language comprehension and language production (LP). Examining resting-state fMRI and neuropsychological data from 628 healthy adults (age 18-88) from the CamCAN cohort, we performed state-of-the-art graph theoretical analysis to uncover the neural mechanisms underlying this variability. At the cognitive level, our findings suggest that LP is not an isolated function but is modulated throughout the lifespan by the extent of inter-cognitive synergy between semantic and domain-general processes. At the cerebral level, we show that DMN (Default Mode Network) suppression coupled with FPN (Fronto-Parietal Network) integration is the way for the brain to compensate for the effects of dedifferentiation at a minimal cost, efficiently mitigating the age-related decline in LP. Relatedly, reduced DMN suppression in midlife could compromise the ability to manage the cost of FPN integration. This may prompt older adults to adopt a more cost-efficient compensatory strategy that maintains global homeostasis at the expense of LP performances. Taken together, we propose that midlife represents a critical neurocognitive juncture that signifies the onset of LP decline, as older adults gradually lose control over semantic representations. We summarize our findings in a novel SENECA model (Synergistic, Economical, Nonlinear, Emergent, Cognitive Aging), integrating connectomic and cognitive dimensions within a complex system perspective.

**Highlights:**

- Lexical production (*LP*) relies on the interplay between domain-general and semantic processes throughout life.
- DMN (*Default Mode Network*) suppression cooperates with FPN (*Fronto-Parietal Network*) integration to maintain LP performance at a minimal cost.
- Midlife marks a neurocognitive shift, with reduced DMN suppression prompting a more cost-efficient compensatory strategy that prioritizes homeostasis over LP performance.
