## Appendix S3. Reports the composition of RS LANG and the probabilistic resting-state network labeling of each LANG region. for "Modeling the Neurocognitive Dynamics of Language across the Lifespan"

### Sheet: RS-LANG Composition
Index.Power264	Glasser_assign	x.mni	y.mni	z.mni	Region	hemi	Ji_assign	RS-LANG
1	PGi	-44	-65	35	Angular_L_1	LH	DMN	1
12	NaN	22	-58	-23	Cerebelum_6_R	RH	SMN	3
14	NaN	28	-77	-32	Cerebelum_Crus1_R_1	RH	DMN	1
15	NaN	35	-67	-34	Cerebelum_Crus1_R_2	RH	FPN	1
16	NaN	17	-80	-34	Cerebelum_Crus2_R	RH	FPN	1
18	a24	-11	45	8	Cingulum_Ant_L_2	LH	DMN	1
19	p24/a24pr	-3	42	16	Cingulum_Ant_L_3	LH	CON	1
20	33pr	-11	26	25	Cingulum_Ant_L_4	LH	CON	3
21	d32/p24	0	30	27	Cingulum_Ant_L_5	LH	CON	3
23	p24/a24pr	10	22	27	Cingulum_Ant_R_2	RH	CON	3
24	23d	-10	-2	42	Cingulum_Mid_L_1	LH	SMN	2
25	a32pr	-5	18	34	Cingulum_Mid_L_2	LH	CON	3
26	31a/31pv/31pd	-2	-37	44	Cingulum_Mid_L_3	LH	DMN	1
29	d32	5	23	37	Cingulum_Mid_R_3	RH	CON	3
31	RSC	-2	-35	31	Cingulum_Post_L	LH	DMN	1
43	47l/OFC	49	35	-12	Frontal_Inf_Orb_R_2	RH	DMN	1
45	47l	-47	11	23	Frontal_Inf_Tri_L_1	LH	Language	4
46	45	-54	22	21	Frontal_Inf_Tri_L_2	LH	FPN	4
47	44	-49	25	-1	Frontal_Inf_Tri_L_3	LH	Language	1
49	45	48	22	10	Frontal_Inf_Tri_R_2	RH	FPN	3
55	9-46d	-35	20	51	Frontal_Mid_L_1	LH	DMN	1
56	IFSp/IFja	-42	38	21	Frontal_Mid_L_2	LH	CON	4
57	p47r	-34	55	4	Frontal_Mid_L_3	LH	FPN	4
58	946v/46	-28	52	21	Frontal_Mid_L_4	LH	DMN	3
59	a946v	-39	51	17	Frontal_Mid_L_5	LH	CON	4
60	47l/OFC	-21	41	-20	Frontal_Mid_Orb_L_1	LH	FPN	4
61	a47r	-42	45	-2	Frontal_Mid_Orb_L_2	LH	FPN	4
72	SFL	-16	-5	71	Frontal_Sup_L_1	LH	CON	2
73	9p	-16	29	53	Frontal_Sup_L_2	LH	DMN	1
75	9a	-20	45	39	Frontal_Sup_L_4	LH	DMN	1
77	6a	-23	11	64	Frontal_Sup_L_6	LH	CON	4
81	8BM	-3	26	44	Frontal_Sup_Medial_L_4	LH	FPN	4
85	8BM	13	30	59	Frontal_Sup_Medial_R_4	LH	DMN	1
89	SFL	19	-8	64	Frontal_Sup_R_1	RH	SMN	2
90	9p	23	33	48	Frontal_Sup_R_2	RH	DMN	1
91	9-46d	22	39	39	Frontal_Sup_R_3	RH	DMN	1
92	9a	13	55	38	Frontal_Sup_R_4	RH	DMN	1
93	VVC	-37	-29	-26	Fusiform_L_1	LH	VMM	5
94	PHA3	-34	-38	-16	Fusiform_L_2	LH	DAN	1
95	TF/TE2a	-31	-10	-36	Fusiform_L_3	LH	VMM	5
98	TF	33	-12	-34	Fusiform_R_3	LH	VMM	5
99	47s	-31	19	-19	Insula_L_1	LH	DMN	1
100	MI/Pol2	-35	20	0	Insula_L_2	LH	FPN	4
102	MI/Pol2	27	16	-17	Insula_R_2	RH	DMN	1
106	Pol1/Pol2	37	1	-4	Insula_R_6	RH	CON	3
137	6mp	-7	-21	65	Paracentral_Lobule_L_1	LH	DMN	1
138	5L	-7	-33	72	Paracentral_Lobule_L_2	LH	DMN	1
139	6mp	-13	-17	75	Paracentral_Lobule_L_3	LH	DMN	2
141	PreS	-21	-22	-20	ParaHippocampal_L_1	LH	SMN	2
142	EC	-26	-40	-8	ParaHippocampal_L_2	LH	SMN	2
145	PF/Pfop	-54	-23	43	Parietal_Inf_L_1	LH	SMN	2
146	PFm	-53	-49	43	Parietal_Inf_L_2	LH	FPN	4
147	IP1	-28	-58	48	Parietal_Inf_L_3	LH	Visual_2	4
148	PGs	-42	-55	45	Parietal_Inf_L_4	LH	FPN	4
149	IP2	-33	-46	47	Parietal_Inf_L_5	LH	DAN	4
150	PF/Pfop	49	-42	45	Parietal_Inf_R_1	RH	FPN	4
157	AIP	-45	-32	47	Postcentral_L_3	LH	SMN	2
158	3b	-21	-31	61	Postcentral_L_4	LH	SMN	2
159	3a	-49	-11	35	Postcentral_L_5	LH	SMN	2
160	1	-53	-10	24	Postcentral_L_6	LH	SMN	2
165	3a	51	-6	32	Postcentral_R_5	RH	SMN	2
166	1	66	-8	25	Postcentral_R_6	RH	SMN	2
169	4	-38	-15	69	Precentral_L_1	LH	SMN	2
170	4	-40	-19	54	Precentral_L_2	LH	SMN	2
171	4	-38	-27	69	Precentral_L_3	LH	SMN	2
172	3a	-44	2	46	Precentral_L_4	LH	Language	4
173	6v	-41	6	33	Precentral_L_5	LH	FPN	4
174	55b	-32	-1	54	Precentral_L_6	LH	FPN	4
175	4	29	-17	71	Precentral_R_1	RH	SMN	2
176	4	44	-8	57	Precentral_R_2	RH	SMN	2
177	4	42	-20	55	Precentral_R_3	RH	SMN	2
179	6r/6v	47	10	33	Precentral_R_5	RH	CON	4
181	PCV/5L	-7	-52	61	Precuneus_L_1	LH	CON	2
182	RSC	-13	-40	1	Precuneus_L_2	LH	Visual_1	1
183	31pd	-7	-55	27	Precuneus_L_3	LH	DMN	1
184	v23ab	-11	-56	16	Precuneus_L_4	LH	DMN	1
185	31pv/d23ab	-3	-49	13	Precuneus_L_5	LH	FPN	1
186	7m	-7	-71	42	Precuneus_L_6	LH	FPN	4
187	7am/7pm	-17	-59	64	Precuneus_L_7	LH	SMN	2
195	NaN	-22	7	-5	Putamen_L_1	LH	CON	3
196	NaN	-31	-11	0	Putamen_L_2	LH	CON	3
197	NaN	31	-14	2	Putamen_R_1	RH	CON	3
198	NaN	23	10	1	Putamen_R_2	RH	CON	3
202	Ig	-45	0	9	Rolandic_Oper_L_1	LH	CON	2
203	RI	-38	-33	17	Rolandic_Oper_L_2	LH	Auditory	2
204	OP2-3	-55	-9	12	Rolandic_Oper_L_3	LH	SMN	2
205	Ig	49	8	-1	Rolandic_Oper_R_1	RH	CON	3
206	RI	43	-23	20	Rolandic_Oper_R_2	RH	SMN	2
207	OP2-3	56	-5	13	Rolandic_Oper_R_3	RH	CON	2
208	p24pr	0	-15	47	Supp_Motor_Area_L_1	LH	SMN	2
209	a32pr/p32pr/SCEF	-3	2	53	Supp_Motor_Area_L_2	LH	CON	2
210	SFL	-10	11	67	Supp_Motor_Area_L_3	LH	Language	1
211	8BM	-1	15	44	Supp_Motor_Area_L_4	LH	FPN	3
212	a32pr/p32pr/SCEF	10	-2	45	Supp_Motor_Area_R_1	RH	SMN	2
213	SCEF	10	-17	74	Supp_Motor_Area_R_2	RH	SMN	2
214	SFL	3	-17	58	Supp_Motor_Area_R_3	RH	SMN	2
215	8BM	13	-1	70	Supp_Motor_Area_R_4	RH	CON	2
216	p32pr	7	8	51	Supp_Motor_Area_R_5	RH	CON	3
217	STV	-60	-25	14	SupraMarginal_L_1	LH	CON	3
218	PSL	-50	-34	26	SupraMarginal_L_2	LH	CON	3
219	PFcm	-53	-22	23	SupraMarginal_L_3	LH	SMN	2
221	PFcm	55	-45	37	SupraMarginal_R_2	RH	FPN	4
223	TGv	-50	-7	-39	Temporal_Inf_L_2	LH	DMN	1
224	TE2p	-47	-51	-21	Temporal_Inf_L_3	LH	Visual_2	4
227	STSvp	55	-31	-17	Temporal_Inf_R_2	RH	FPN	1
230	TGv	49	-3	-38	Temporal_Inf_R_5	RH	DMN	1
232	TPOJ3	-46	-61	21	Temporal_Mid_L_1	LH	PMM	1
235	STSda	-56	-13	-10	Temporal_Mid_L_4	LH	DMN	1
236	TPOJ1	-58	-30	-4	Temporal_Mid_L_5	LH	Language	1
237	TE1P	-68	-41	-5	Temporal_Mid_L_6	LH	Language	1
238	TGd	-53	3	-27	Temporal_Mid_L_7	LH	FPN	1
239	STSvp	-49	-42	1	Temporal_Mid_L_8	LH	DMN	1
240	TPOJ2	-56	-50	10	Temporal_Mid_L_9	LH	Language	3
242	STSvp	65	-24	-19	Temporal_Mid_R_1	RH	FPN	1
245	STSda	52	-2	-16	Temporal_Mid_R_4	RH	DMN	1
246	TPOJ1	51	-29	-4	Temporal_Mid_R_5	RH	Language	1
247	TPOJ2	46	-59	4	Temporal_Mid_R_6	RH	PMM	2
249	STGa	46	16	-30	Temporal_Pole_Mid_R_1	RH	DMN	1
251	STGa	-51	8	-2	Temporal_Pole_Sup_L	LH	CON	3
252	MBelt/A1	-49	-26	5	Temporal_Sup_L_1	LH	Auditory	3
253	PBelt/A4/A5	-55	-40	14	Temporal_Sup_L_2	LH	Language	3
254	PBelt/A4	65	-33	20	Temporal_Sup_R_1	RH	CON	3
255	MBelt/R52	58	-16	7	Temporal_Sup_R_2	RH	Auditory	3
257	A5	52	-33	8	Temporal_Sup_R_4	RH	Language	3
258	STV/PSL	56	-46	11	Temporal_Sup_R_5	RH	Language	3
259	NaN	-2	-13	12	Thalamus_L_1	LH	FPN	3
260	NaN	-10	-18	7	Thalamus_L_2	LH	Visual_1	3
261	NaN	6	-24	0	Thalamus_R_1	RH	Visual_1	3
262	NaN	12	-17	8	Thalamus_R_2	RH	Visual_1	3
263	NaN	9	-4	6	Thalamus_Ven_Ant_Nucleus_R	RH	FPN	3
264	NaN	1	-62	-18	Vermis_6	NaN	Visual_1	3

### Sheet: Probabilistic RSN labeling
Index.Power264	Region	RS-LANG	1st_network	1st_value	2nd_network	2nd_value	3rd_network	3rd_value	4th_network	4th_value	5th_network	5th_value	6th_network	6th_value	7th_network	7th_value	8th_network	8th_value	9th_network	9th_value	10th_network	10th_value	11th_network	11th_value	12th_network	12th_value
1	Angular_L_1	1	DMN	80.0613	FPN	19.9387	DAN	0	Visual_1	0	PMM	0	Language	0	Orbito.affective	0	Auditory	0	CON	0	Visual_2	0	VMM	0	SMN	0
12	Cerebelum_6_R	3	SMN	71.6567	CON	26.7465	Visual_2	1.1976	DAN	0.399202	Language	0	VMM	0	Auditory	0	Orbito.affective	0	DMN	0	Visual_1	0	PMM	0	FPN	0
14	Cerebelum_Crus1_R_1	1	DMN	79.717	FPN	12.5	Language	7.31132	PMM	0.471698	Visual_2	0	Visual_1	0	VMM	0	CON	0	SMN	0	Auditory	0	DAN	0	Orbito.affective	0
15	Cerebelum_Crus1_R_2	1	FPN	79.1667	DMN	20.8333	Visual_1	0	Language	0	PMM	0	SMN	0	CON	0	Auditory	0	DAN	0	Visual_2	0	Orbito.affective	0	VMM	0
16	Cerebelum_Crus2_R	1	FPN	43.8202	DMN	36.6292	Language	13.9326	PMM	5.61798	Auditory	0	Visual_2	0	SMN	0	Orbito.affective	0	DAN	0	VMM	0	Visual_1	0	CON	0
18	Cingulum_Ant_L_2	1	DMN	98.4148	CON	1.5852	SMN	0	PMM	0	Visual_2	0	Auditory	0	VMM	0	Visual_1	0	Orbito.affective	0	Language	0	DAN	0	FPN	0
19	Cingulum_Ant_L_3	1	CON	69.9074	DMN	30.0926	FPN	0	Language	0	Visual_2	0	Auditory	0	VMM	0	Orbito.affective	0	PMM	0	DAN	0	Visual_1	0	SMN	0
20	Cingulum_Ant_L_4	3	CON	100	PMM	0	SMN	0	DMN	0	VMM	0	DAN	0	Visual_2	0	Orbito.affective	0	FPN	0	Visual_1	0	Auditory	0	Language	0
21	Cingulum_Ant_L_5	3	CON	84.624	DMN	10.8866	FPN	4.48934	Visual_2	0	Visual_1	0	SMN	0	PMM	0	DAN	0	VMM	0	Auditory	0	Language	0	Orbito.affective	0
23	Cingulum_Ant_R_2	3	CON	96.8627	FPN	3.13725	Auditory	0	VMM	0	DAN	0	Language	0	Orbito.affective	0	Visual_2	0	PMM	0	DMN	0	Visual_1	0	SMN	0
24	Cingulum_Mid_L_1	2	SMN	97.7749	CON	2.22513	DMN	0	Language	0	Visual_1	0	Visual_2	0	PMM	0	Orbito.affective	0	VMM	0	Auditory	0	FPN	0	DAN	0
25	Cingulum_Mid_L_2	3	CON	92.6966	FPN	7.30337	VMM	0	Visual_2	0	DAN	0	Visual_1	0	DMN	0	Orbito.affective	0	Language	0	Auditory	0	SMN	0	PMM	0
26	Cingulum_Mid_L_3	1	DMN	72.807	FPN	19.4932	SMN	5.26316	CON	2.33918	PMM	0.0974659	Auditory	0	DAN	0	Visual_1	0	VMM	0	Orbito.affective	0	Visual_2	0	Language	0
29	Cingulum_Mid_R_3	3	CON	57.7973	FPN	42.2027	SMN	0	VMM	0	Visual_2	0	Visual_1	0	Orbito.affective	0	Language	0	DMN	0	Auditory	0	PMM	0	DAN	0
31	Cingulum_Post_L	1	DMN	67.8005	FPN	32.1995	VMM	0	Auditory	0	SMN	0	CON	0	PMM	0	Language	0	Visual_2	0	Orbito.affective	0	DAN	0	Visual_1	0
43	Frontal_Inf_Orb_R_2	1	DMN	72.242	FPN	27.758	Language	0	Auditory	0	Visual_2	0	SMN	0	DAN	0	VMM	0	CON	0	Orbito.affective	0	Visual_1	0	PMM	0
45	Frontal_Inf_Tri_L_1	4	Language	81.9961	CON	17.6125	FPN	0.391389	Visual_1	0	Visual_2	0	SMN	0	DAN	0	DMN	0	Orbito.affective	0	VMM	0	Auditory	0	PMM	0
46	Frontal_Inf_Tri_L_2	4	FPN	98.3482	CON	1.27065	Language	0.381194	DMN	0	Auditory	0	SMN	0	DAN	0	Visual_1	0	PMM	0	VMM	0	Visual_2	0	Orbito.affective	0
47	Frontal_Inf_Tri_L_3	1	Language	95.809	DMN	2.14425	CON	1.94932	FPN	0.0974659	Auditory	0	PMM	0	DAN	0	Visual_1	0	SMN	0	Orbito.affective	0	Visual_2	0	VMM	0
49	Frontal_Inf_Tri_R_2	3	FPN	62.8527	Language	23.0408	CON	14.1066	SMN	0	DAN	0	VMM	0	Visual_1	0	Orbito.affective	0	DMN	0	Auditory	0	PMM	0	Visual_2	0
55	Frontal_Mid_L_1	1	DMN	97.0896	FPN	2.91036	CON	0	Language	0	Visual_1	0	PMM	0	SMN	0	Visual_2	0	Orbito.affective	0	DAN	0	Auditory	0	VMM	0
56	Frontal_Mid_L_2	4	CON	87.6157	FPN	12.3843	VMM	0	Visual_2	0	DAN	0	Language	0	DMN	0	Visual_1	0	PMM	0	SMN	0	Auditory	0	Orbito.affective	0
57	Frontal_Mid_L_3	4	FPN	99.7067	CON	0.293255	Visual_2	0	Language	0	PMM	0	Auditory	0	SMN	0	VMM	0	Orbito.affective	0	Visual_1	0	DAN	0	DMN	0
58	Frontal_Mid_L_4	3	DMN	56.229	CON	43.771	DAN	0	FPN	0	Visual_1	0	Auditory	0	SMN	0	Orbito.affective	0	Visual_2	0	PMM	0	VMM	0	Language	0
59	Frontal_Mid_L_5	4	CON	61.4302	FPN	38.5698	Language	0	PMM	0	Auditory	0	DMN	0	Orbito.affective	0	Visual_1	0	SMN	0	VMM	0	Visual_2	0	DAN	0
60	Frontal_Mid_Orb_L_1	4	FPN	61.1922	DMN	38.8078	SMN	0	VMM	0	Language	0	Visual_1	0	CON	0	Visual_2	0	DAN	0	Orbito.affective	0	Auditory	0	PMM	0
61	Frontal_Mid_Orb_L_2	4	FPN	100	DMN	0	Language	0	Visual_2	0	SMN	0	Visual_1	0	Orbito.affective	0	DAN	0	PMM	0	CON	0	Auditory	0	VMM	0
72	Frontal_Sup_L_1	2	CON	68.2261	SMN	30.117	DAN	1.65692	PMM	0	Visual_2	0	DMN	0	FPN	0	Orbito.affective	0	Visual_1	0	VMM	0	Auditory	0	Language	0
73	Frontal_Sup_L_2	1	DMN	88.2212	Language	7.45192	FPN	4.32692	Visual_2	0	SMN	0	VMM	0	Visual_1	0	Auditory	0	DAN	0	CON	0	PMM	0	Orbito.affective	0
75	Frontal_Sup_L_4	1	DMN	100	SMN	0	CON	0	Auditory	0	DAN	0	VMM	0	FPN	0	Language	0	Visual_2	0	Orbito.affective	0	PMM	0	Visual_1	0
77	Frontal_Sup_L_6	4	CON	96.9608	FPN	3.03922	DMN	0	DAN	0	Auditory	0	PMM	0	Visual_2	0	VMM	0	SMN	0	Visual_1	0	Language	0	Orbito.affective	0
81	Frontal_Sup_Medial_L_4	4	FPN	100	DMN	0	Language	0	CON	0	VMM	0	Visual_1	0	Orbito.affective	0	Auditory	0	Visual_2	0	DAN	0	PMM	0	SMN	0
85	Frontal_Sup_Medial_R_4	1	DMN	85.2197	Language	13.715	FPN	1.06525	VMM	0	Visual_1	0	Visual_2	0	DAN	0	CON	0	SMN	0	Orbito.affective	0	PMM	0	Auditory	0
89	Frontal_Sup_R_1	2	SMN	90.4255	CON	8.51064	DAN	1.06383	Visual_2	0	PMM	0	FPN	0	VMM	0	DMN	0	Auditory	0	Language	0	Visual_1	0	Orbito.affective	0
90	Frontal_Sup_R_2	1	DMN	98.8764	CON	1.1236	DAN	0	Visual_2	0	Auditory	0	VMM	0	PMM	0	FPN	0	Visual_1	0	SMN	0	Language	0	Orbito.affective	0
91	Frontal_Sup_R_3	1	DMN	83.6653	CON	16.3347	FPN	0	VMM	0	Visual_1	0	DAN	0	SMN	0	PMM	0	Language	0	Visual_2	0	Orbito.affective	0	Auditory	0
92	Frontal_Sup_R_4	1	DMN	100	PMM	0	CON	0	SMN	0	Visual_2	0	Visual_1	0	VMM	0	FPN	0	Auditory	0	Orbito.affective	0	Language	0	DAN	0
93	Fusiform_L_1	5	VMM	87.5244	DAN	12.0858	DMN	0.389864	Auditory	0	CON	0	FPN	0	Language	0	Visual_2	0	PMM	0	Orbito.affective	0	Visual_1	0	SMN	0
94	Fusiform_L_2	1	DAN	60.4034	DMN	37.5796	Visual_2	1.4862	VMM	0.318471	SMN	0.212314	Visual_1	0	Orbito.affective	0	PMM	0	FPN	0	Language	0	Auditory	0	CON	0
95	Fusiform_L_3	5	VMM	99.4376	DMN	0.56243	FPN	0	SMN	0	Language	0	PMM	0	Visual_2	0	CON	0	Auditory	0	Orbito.affective	0	Visual_1	0	DAN	0
98	Fusiform_R_3	5	VMM	99.4758	DMN	0.524246	DAN	0	Language	0	PMM	0	FPN	0	CON	0	Visual_1	0	Visual_2	0	Orbito.affective	0	Auditory	0	SMN	0
99	Insula_L_1	1	DMN	76.9006	FPN	11.8908	SMN	0	Visual_2	0	Auditory	0	VMM	0	Orbito.affective	11.2086	DAN	0	Language	0	Visual_1	0	CON	0	PMM	0
100	Insula_L_2	4	FPN	48.9168	CON	47.3204	Language	3.30673	DMN	0.4561	VMM	0	Auditory	0	DAN	0	SMN	0	Visual_1	0	Orbito.affective	0	PMM	0	Visual_2	0
102	Insula_R_2	1	DMN	58.0928	FPN	7.02635	CON	0.627353	PMM	0	Auditory	0	SMN	0	Orbito.affective	34.2535	Visual_1	0	DAN	0	Language	0	VMM	0	Visual_2	0
106	Insula_R_6	3	CON	90.6561	FPN	6.75944	PMM	1.78926	SMN	0.596421	Visual_2	0	DMN	0	Orbito.affective	0.198807	VMM	0	Visual_1	0	Language	0	DAN	0	Auditory	0
137	Paracentral_Lobule_L_1	1	DMN	93.2886	SMN	5.10067	FPN	1.07383	Visual_2	0.536913	PMM	0	Language	0	DAN	0	VMM	0	Visual_1	0	CON	0	Orbito.affective	0	Auditory	0
138	Paracentral_Lobule_L_2	1	DMN	66.9355	Visual_2	16.6331	SMN	11.4919	Auditory	4.03226	Visual_1	0.604839	DAN	0.302419	CON	0	FPN	0	Orbito.affective	0	Language	0	VMM	0	PMM	0
139	Paracentral_Lobule_L_3	2	DMN	74.7939	FPN	17.6678	Visual_1	4.24028	CON	1.41343	DAN	1.41343	PMM	0.471143	VMM	0	Language	0	Orbito.affective	0	SMN	0	Visual_2	0	Auditory	0
141	ParaHippocampal_L_1	2	SMN	100	Visual_2	0	Language	0	DMN	0	Visual_1	0	PMM	0	Auditory	0	Orbito.affective	0	VMM	0	DAN	0	CON	0	FPN	0
142	ParaHippocampal_L_2	2	SMN	100	Language	0	DAN	0	VMM	0	PMM	0	Auditory	0	Visual_2	0	DMN	0	FPN	0	Orbito.affective	0	Visual_1	0	CON	0
145	Parietal_Inf_L_1	2	SMN	96.2963	DAN	3.59147	CON	0.112233	Visual_2	0	Auditory	0	DMN	0	Visual_1	0	Language	0	Orbito.affective	0	PMM	0	VMM	0	FPN	0
146	Parietal_Inf_L_2	4	FPN	76.4648	CON	23.5352	Auditory	0	DMN	0	SMN	0	DAN	0	Orbito.affective	0	Language	0	Visual_1	0	VMM	0	PMM	0	Visual_2	0
147	Parietal_Inf_L_3	4	Visual_2	64.1026	DAN	34.1492	FPN	1.74825	Auditory	0	DMN	0	SMN	0	PMM	0	Visual_1	0	Orbito.affective	0	CON	0	Language	0	VMM	0
148	Parietal_Inf_L_4	4	FPN	87.7129	DAN	9.85401	SMN	2.43309	DMN	0	Visual_2	0	Language	0	VMM	0	Orbito.affective	0	Auditory	0	PMM	0	CON	0	Visual_1	0
149	Parietal_Inf_L_5	4	DAN	69.9501	SMN	18.4539	Visual_2	11.596	CON	0	VMM	0	Language	0	Auditory	0	Visual_1	0	DMN	0	Orbito.affective	0	PMM	0	FPN	0
150	Parietal_Inf_R_1	4	FPN	97.9167	DAN	1.85185	CON	0.231481	SMN	0	Language	0	PMM	0	Orbito.affective	0	Visual_1	0	Visual_2	0	VMM	0	DMN	0	Auditory	0
157	Postcentral_L_3	2	SMN	80.8362	DAN	12.4274	CON	6.73635	FPN	0	Visual_2	0	Language	0	Orbito.affective	0	PMM	0	Auditory	0	DMN	0	VMM	0	Visual_1	0
158	Postcentral_L_4	2	SMN	100	Visual_2	0	PMM	0	DMN	0	Language	0	DAN	0	Orbito.affective	0	Auditory	0	CON	0	VMM	0	Visual_1	0	FPN	0
159	Postcentral_L_5	2	SMN	99.8955	DAN	0.104493	Visual_1	0	Visual_2	0	VMM	0	Auditory	0	Orbito.affective	0	Language	0	DMN	0	CON	0	PMM	0	FPN	0
160	Postcentral_L_6	2	SMN	99.6337	CON	0.3663	Visual_2	0	DMN	0	VMM	0	FPN	0	PMM	0	DAN	0	Orbito.affective	0	Visual_1	0	Language	0	Auditory	0
165	Postcentral_R_5	2	SMN	98.5816	CON	1.41844	Visual_1	0	FPN	0	Auditory	0	Visual_2	0	PMM	0	VMM	0	DMN	0	DAN	0	Language	0	Orbito.affective	0
166	Postcentral_R_6	2	SMN	99.4513	CON	0.548697	DAN	0	FPN	0	VMM	0	DMN	0	Auditory	0	Visual_2	0	Visual_1	0	PMM	0	Orbito.affective	0	Language	0
169	Precentral_L_1	2	SMN	100	Visual_2	0	FPN	0	DMN	0	Language	0	CON	0	VMM	0	Visual_1	0	Orbito.affective	0	DAN	0	Auditory	0	PMM	0
170	Precentral_L_2	2	SMN	100	DAN	0	VMM	0	CON	0	FPN	0	Language	0	Orbito.affective	0	Auditory	0	DMN	0	PMM	0	Visual_1	0	Visual_2	0
171	Precentral_L_3	2	SMN	100	Visual_1	0	Language	0	PMM	0	VMM	0	FPN	0	DMN	0	Visual_2	0	Auditory	0	CON	0	DAN	0	Orbito.affective	0
172	Precentral_L_4	4	Language	65.1663	CON	28.9628	DAN	3.62035	DMN	1.46771	FPN	0.782779	VMM	0	PMM	0	Auditory	0	Visual_1	0	Visual_2	0	SMN	0	Orbito.affective	0
173	Precentral_L_5	4	FPN	72.1065	CON	16.7824	DAN	7.29167	Language	3.81944	PMM	0	Visual_1	0	Auditory	0	Visual_2	0	VMM	0	SMN	0	Orbito.affective	0	DMN	0
174	Precentral_L_6	4	FPN	55.9364	DAN	27.907	CON	14.3207	SMN	1.83599	VMM	0	Visual_1	0	Auditory	0	Language	0	Orbito.affective	0	Visual_2	0	DMN	0	PMM	0
175	Precentral_R_1	2	SMN	100	Auditory	0	PMM	0	DAN	0	VMM	0	Language	0	Orbito.affective	0	CON	0	FPN	0	Visual_2	0	Visual_1	0	DMN	0
176	Precentral_R_2	2	SMN	68.5306	CON	31.4694	PMM	0	VMM	0	Language	0	DMN	0	Visual_1	0	Orbito.affective	0	Visual_2	0	FPN	0	DAN	0	Auditory	0
177	Precentral_R_3	2	SMN	100	FPN	0	DAN	0	DMN	0	Language	0	CON	0	Visual_2	0	Visual_1	0	Orbito.affective	0	VMM	0	PMM	0	Auditory	0
179	Precentral_R_5	4	CON	49.6072	SMN	28.0584	FPN	22.3345	Auditory	0	PMM	0	DMN	0	Orbito.affective	0	Visual_2	0	VMM	0	DAN	0	Visual_1	0	Language	0
181	Precuneus_L_1	2	CON	84.0039	SMN	15.211	PMM	0.785083	DMN	0	Visual_2	0	Language	0	Orbito.affective	0	VMM	0	FPN	0	Auditory	0	DAN	0	Visual_1	0
182	Precuneus_L_2	1	Visual_1	29.2289	DMN	23.5075	Visual_2	12.1891	DAN	11.9403	FPN	8.70647	Auditory	8.45771	SMN	5.47264	PMM	0.497512	Language	0	CON	0	VMM	0	Orbito.affective	0
183	Precuneus_L_3	1	DMN	100	SMN	0	Visual_2	0	PMM	0	VMM	0	FPN	0	Orbito.affective	0	Visual_1	0	CON	0	Language	0	Auditory	0	DAN	0
184	Precuneus_L_4	1	DMN	99.7765	FPN	0.223464	PMM	0	DAN	0	Visual_1	0	CON	0	Orbito.affective	0	Language	0	VMM	0	Visual_2	0	SMN	0	Auditory	0
185	Precuneus_L_5	1	FPN	59.3128	DMN	40.6872	Auditory	0	Language	0	SMN	0	DAN	0	PMM	0	CON	0	Visual_1	0	Orbito.affective	0	VMM	0	Visual_2	0
186	Precuneus_L_6	4	FPN	93.1896	DMN	3.85925	DAN	2.95119	VMM	0	SMN	0	PMM	0	Orbito.affective	0	Auditory	0	Language	0	Visual_1	0	CON	0	Visual_2	0
187	Precuneus_L_7	2	SMN	56.5854	Visual_2	27.7073	CON	15.7073	VMM	0	Visual_1	0	Auditory	0	DAN	0	Language	0	Orbito.affective	0	DMN	0	PMM	0	FPN	0
195	Putamen_L_1	3	CON	96.3832	FPN	3.32356	Language	0	Auditory	0	DMN	0	Visual_2	0	Orbito.affective	0.293255	VMM	0	Visual_1	0	SMN	0	DAN	0	PMM	0
196	Putamen_L_2	3	CON	77.9056	SMN	16.5708	DAN	2.53165	Auditory	1.8412	Visual_1	1.15075	FPN	0	VMM	0	Visual_2	0	DMN	0	PMM	0	Orbito.affective	0	Language	0
197	Putamen_R_1	3	CON	91.3594	SMN	8.06452	DAN	0.345622	Visual_1	0.230415	Auditory	0	VMM	0	Language	0	FPN	0	PMM	0	DMN	0	Visual_2	0	Orbito.affective	0
198	Putamen_R_2	3	CON	100	Visual_1	0	Language	0	DMN	0	PMM	0	FPN	0	Auditory	0	Orbito.affective	0	VMM	0	SMN	0	Visual_2	0	DAN	0
202	Rolandic_Oper_L_1	2	CON	57.0012	SMN	42.9988	FPN	0	PMM	0	Auditory	0	Visual_1	0	DAN	0	Language	0	Orbito.affective	0	VMM	0	DMN	0	Visual_2	0
203	Rolandic_Oper_L_2	2	Auditory	96.0137	CON	2.50569	SMN	1.48064	PMM	0	DAN	0	Visual_1	0	Visual_2	0	Orbito.affective	0	DMN	0	VMM	0	Language	0	FPN	0
204	Rolandic_Oper_L_3	2	SMN	96.1881	CON	3.17662	Auditory	0.635324	VMM	0	DAN	0	PMM	0	Language	0	Visual_2	0	Orbito.affective	0	FPN	0	DMN	0	Visual_1	0
205	Rolandic_Oper_R_1	3	CON	85.0877	Auditory	9.25926	FPN	5.45809	PMM	0	VMM	0	Visual_2	0	Orbito.affective	0.194932	DMN	0	Visual_1	0	DAN	0	Language	0	SMN	0
206	Rolandic_Oper_R_2	2	SMN	81.0032	CON	17.9296	Auditory	1.06724	VMM	0	DMN	0	PMM	0	Visual_1	0	DAN	0	Visual_2	0	FPN	0	Orbito.affective	0	Language	0
207	Rolandic_Oper_R_3	2	CON	56.9067	SMN	43.0933	Visual_2	0	DMN	0	VMM	0	FPN	0	PMM	0	Auditory	0	Visual_1	0	DAN	0	Language	0	Orbito.affective	0
208	Supp_Motor_Area_L_1	2	SMN	61.4583	DMN	21.7593	CON	16.7824	Visual_2	0	DAN	0	Auditory	0	PMM	0	FPN	0	VMM	0	Visual_1	0	Orbito.affective	0	Language	0
209	Supp_Motor_Area_L_2	2	CON	95.7351	SMN	4.26487	VMM	0	DMN	0	Language	0	Visual_1	0	Auditory	0	Orbito.affective	0	PMM	0	FPN	0	DAN	0	Visual_2	0
210	Supp_Motor_Area_L_3	1	Language	78.8832	CON	21.1168	PMM	0	DMN	0	DAN	0	Visual_1	0	FPN	0	SMN	0	Auditory	0	Orbito.affective	0	VMM	0	Visual_2	0
211	Supp_Motor_Area_L_4	3	FPN	51.6274	CON	48.3726	Auditory	0	Language	0	Visual_2	0	PMM	0	VMM	0	DAN	0	Orbito.affective	0	SMN	0	Visual_1	0	DMN	0
212	Supp_Motor_Area_R_1	2	SMN	81.8405	CON	18.1595	FPN	0	VMM	0	Visual_1	0	Language	0	Auditory	0	PMM	0	Visual_2	0	DAN	0	DMN	0	Orbito.affective	0
213	Supp_Motor_Area_R_2	2	SMN	100	Visual_1	0	FPN	0	VMM	0	PMM	0	DMN	0	Auditory	0	DAN	0	CON	0	Visual_2	0	Orbito.affective	0	Language	0
214	Supp_Motor_Area_R_3	2	SMN	100	Language	0	PMM	0	DMN	0	VMM	0	FPN	0	Auditory	0	DAN	0	Orbito.affective	0	Visual_2	0	CON	0	Visual_1	0
215	Supp_Motor_Area_R_4	2	CON	86.7458	SMN	13.0564	Language	0.197824	Visual_1	0	DMN	0	PMM	0	Orbito.affective	0	Auditory	0	VMM	0	DAN	0	Visual_2	0	FPN	0
216	Supp_Motor_Area_R_5	3	CON	97.7594	FPN	1.76887	SMN	0.471698	Language	0	Auditory	0	Visual_2	0	Visual_1	0	VMM	0	PMM	0	Orbito.affective	0	DAN	0	DMN	0
217	SupraMarginal_L_1	3	CON	53.6476	Auditory	23.4568	SMN	22.8956	PMM	0	FPN	0	Visual_1	0	VMM	0	DAN	0	DMN	0	Language	0	Visual_2	0	Orbito.affective	0
218	SupraMarginal_L_2	3	CON	99.4005	DAN	0.359712	SMN	0.239808	PMM	0	VMM	0	Language	0	FPN	0	Auditory	0	Visual_2	0	DMN	0	Visual_1	0	Orbito.affective	0
219	SupraMarginal_L_3	2	SMN	49.4186	CON	49.3023	DAN	1.27907	Visual_2	0	DMN	0	Auditory	0	PMM	0	Language	0	VMM	0	Visual_1	0	Orbito.affective	0	FPN	0
221	SupraMarginal_R_2	4	FPN	92.3681	CON	7.63187	SMN	0	Auditory	0	DAN	0	PMM	0	Visual_1	0	DMN	0	Visual_2	0	VMM	0	Orbito.affective	0	Language	0
223	Temporal_Inf_L_2	1	DMN	60.18	Language	38.1327	VMM	1.68729	PMM	0	Auditory	0	Visual_1	0	Orbito.affective	0	DAN	0	Visual_2	0	FPN	0	CON	0	SMN	0
224	Temporal_Inf_L_3	4	Visual_2	57.7546	DAN	36.6898	FPN	5.55556	DMN	0	VMM	0	Language	0	SMN	0	Visual_1	0	Auditory	0	CON	0	Orbito.affective	0	PMM	0
227	Temporal_Inf_R_2	1	FPN	71.7305	DMN	27.0806	VMM	0.924703	DAN	0.264201	Visual_2	0	Language	0	SMN	0	PMM	0	Visual_1	0	Orbito.affective	0	CON	0	Auditory	0
230	Temporal_Inf_R_5	1	DMN	76.5766	Language	22.973	VMM	0.45045	Visual_2	0	PMM	0	SMN	0	FPN	0	Auditory	0	DAN	0	Visual_1	0	Orbito.affective	0	CON	0
232	Temporal_Mid_L_1	1	PMM	56.1167	DAN	24.8036	Visual_2	19.0797	SMN	0	FPN	0	VMM	0	Visual_1	0	DMN	0	Language	0	Orbito.affective	0	Auditory	0	CON	0
235	Temporal_Mid_L_4	1	DMN	100	CON	0	Auditory	0	Language	0	Visual_2	0	VMM	0	Orbito.affective	0	SMN	0	PMM	0	DAN	0	FPN	0	Visual_1	0
236	Temporal_Mid_L_5	1	Language	82.6002	DMN	14.7605	Auditory	2.44379	CON	0.195503	Visual_2	0	VMM	0	SMN	0	FPN	0	Visual_1	0	Orbito.affective	0	DAN	0	PMM	0
237	Temporal_Mid_L_6	1	Language	76.0321	DMN	21.6743	Auditory	2.29358	Visual_1	0	VMM	0	SMN	0	FPN	0	Visual_2	0	DAN	0	CON	0	Orbito.affective	0	PMM	0
238	Temporal_Mid_L_7	1	FPN	94.9024	Language	2.92842	Auditory	1.30152	DMN	0.867679	DAN	0	SMN	0	Orbito.affective	0	Visual_2	0	VMM	0	Visual_1	0	CON	0	PMM	0
239	Temporal_Mid_L_8	1	DMN	91.1868	Language	8.81316	VMM	0	Auditory	0	Visual_1	0	DAN	0	Orbito.affective	0	FPN	0	Visual_2	0	CON	0	PMM	0	SMN	0
240	Temporal_Mid_L_9	3	Language	82.4561	DMN	16.6667	Auditory	0.877193	Visual_2	0	Visual_1	0	VMM	0	CON	0	Orbito.affective	0	DAN	0	SMN	0	PMM	0	FPN	0
242	Temporal_Mid_R_1	1	FPN	92.2197	DMN	7.78032	SMN	0	Auditory	0	CON	0	DAN	0	Language	0	Visual_1	0	Orbito.affective	0	Visual_2	0	VMM	0	PMM	0
245	Temporal_Mid_R_4	1	DMN	66.9591	CON	18.7135	Auditory	14.3275	DAN	0	Language	0	Visual_1	0	PMM	0	VMM	0	FPN	0	SMN	0	Orbito.affective	0	Visual_2	0
246	Temporal_Mid_R_5	1	Language	80.7305	DMN	19.1436	Auditory	0.125945	Visual_1	0	SMN	0	CON	0	Orbito.affective	0	PMM	0	VMM	0	Visual_2	0	DAN	0	FPN	0
247	Temporal_Mid_R_6	2	PMM	50.6	Visual_2	49.1	Language	0.3	DAN	0	DMN	0	Auditory	0	SMN	0	CON	0	VMM	0	Orbito.affective	0	FPN	0	Visual_1	0
249	Temporal_Pole_Mid_R_1	1	DMN	100	Language	0	Auditory	0	FPN	0	CON	0	DAN	0	SMN	0	Visual_2	0	Visual_1	0	PMM	0	Orbito.affective	0	VMM	0
251	Temporal_Pole_Sup_L	3	CON	79.6857	Auditory	17.8451	Language	2.46914	PMM	0	Visual_1	0	SMN	0	VMM	0	DMN	0	FPN	0	Visual_2	0	DAN	0	Orbito.affective	0
252	Temporal_Sup_L_1	3	Auditory	99.6278	Language	0.372208	DAN	0	SMN	0	CON	0	DMN	0	Visual_1	0	PMM	0	Visual_2	0	Orbito.affective	0	VMM	0	FPN	0
253	Temporal_Sup_L_2	3	Language	74.2004	Auditory	22.7079	CON	3.09168	VMM	0	DAN	0	SMN	0	DMN	0	Visual_1	0	FPN	0	Visual_2	0	Orbito.affective	0	PMM	0
254	Temporal_Sup_R_1	3	CON	90.6789	Auditory	9.32106	VMM	0	Visual_2	0	Language	0	SMN	0	FPN	0	DMN	0	PMM	0	Orbito.affective	0	Visual_1	0	DAN	0
255	Temporal_Sup_R_2	3	Auditory	75.0246	SMN	24.9754	FPN	0	PMM	0	VMM	0	CON	0	Visual_1	0	Language	0	Orbito.affective	0	DAN	0	Visual_2	0	DMN	0
257	Temporal_Sup_R_4	3	Language	58.4708	Auditory	28.7856	SMN	11.2444	PMM	1.49925	CON	0	FPN	0	DAN	0	Visual_2	0	DMN	0	VMM	0	Visual_1	0	Orbito.affective	0
258	Temporal_Sup_R_5	3	Language	52.6316	PMM	47.3684	SMN	0	DAN	0	Visual_1	0	VMM	0	Orbito.affective	0	Auditory	0	FPN	0	Visual_2	0	CON	0	DMN	0
259	Thalamus_L_1	3	FPN	80.678	DMN	12.8814	Visual_1	5.59322	Auditory	0.847458	Language	0	VMM	0	Visual_2	0	DAN	0	PMM	0	Orbito.affective	0	SMN	0	CON	0
260	Thalamus_L_2	3	Visual_1	50.2806	CON	21.4366	FPN	15.6004	SMN	12.6824	Language	0	VMM	0	Auditory	0	DAN	0	Orbito.affective	0	Visual_2	0	PMM	0	DMN	0
261	Thalamus_R_1	3	Visual_1	50.289	CON	30.0578	SMN	14.5954	Auditory	4.04624	PMM	0.867052	FPN	0.144509	DMN	0	Language	0	Orbito.affective	0	Visual_2	0	VMM	0	DAN	0
262	Thalamus_R_2	3	Visual_1	47.8114	CON	19.1919	FPN	18.6308	SMN	12.5701	DAN	1.79574	Language	0	PMM	0	Visual_2	0	VMM	0	Orbito.affective	0	DMN	0	Auditory	0
263	Thalamus_Ven_Ant_Nucleus_R	3	FPN	99.1392	DMN	0.573888	Auditory	0.286944	SMN	0	Visual_2	0	DAN	0	Language	0	Orbito.affective	0	CON	0	PMM	0	VMM	0	Visual_1	0
264	Vermis_6	3	Visual_1	66.1741	FPN	16.4204	SMN	8.867	CON	7.88177	Visual_2	0.656814	VMM	0	DAN	0	Language	0	Orbito.affective	0	DMN	0	PMM	0	Auditory	0
